# Oocyte ETC function and glycogen metabolism links maternal environment to offspring metabolism

**DOI:** 10.1101/2025.05.13.653493

**Authors:** Jason F. Cooper, Umanshi Rautela, Kim Nguyen, Darrick Gates, Emily Wolfrum, Colt Capan, Hyoungjoo Lee, Devia Williams, Chidozie Okoye, Kelsie Nauta, Megan Senchuk, Arlene Garcia, Jian Wei Tay, Ximena Sanchez-Avila, Ryan T. Kelly, Maulik Patel, Ryan Sheldon, Andrew P. Wojtovich, Nicholas O. Burton

**Author notes:** These authors contributed equally to this work (Jason F. Cooper, Umanshi Rautela).

## Abstract

Maternal exposure to environmental stressors can drive adaptive changes in offspring metabolism across diverse species and is linked to disease risk in humans. Such effects have most often been attributed to epigenetic mechanisms, but whether a mother’s environment can also act on other mechanisms present in oocytes to alter offspring physiology remains unclear. Using a system in which *C. elegans* exposure to osmotic stress can drive a greater than 10-fold increase in offspring survival in response to future osmotic stress, we performed global proteomics profiling of dissected oocytes and discovered that maternal exposure to osmotic stress reduces the abundance of electron transport chain (ETC) proteins in oocytes. We further found that ETC function in oocytes promotes oocyte glycogen abundance. Metabolism of this oocyte-derived glycogen, in both oocytes and early embryos, antagonizes the phosphorylation of the AMP-kinase catalytic subunit AAK-2 at Threonine-243 in embryos. Lastly, we find that changes in AAK-2 activity in turn regulate the offspring’s response to future osmotic stress, likely by converging on regulation of the ribosome with the integrated stress response (ISR) pathway. Collectively, our findings describe an intergenerational signaling cascade in which multiple maternal inputs, including maternal environments and maternal insulin signaling, converge on oocyte glycogen metabolism to trigger adaptive changes in offspring physiology via altering AMP-kinase activity in embryos. Notably, recent studies have similarly discovered the existence of insulin-regulated ETC and glycogen remodeling in fly, frog, and human oocytes. However, the function of this evolutionarily conserved phenomenon remains unclear. Our findings suggest that oocyte ETC/glycogen remodeling is regulated by a mother’s environment and, at least in some contexts, links a mother’s environment to adaptive changes in offspring physiology.
