## Supplemental Table 3 for "Oocyte ETC function and glycogen metabolism links maternal environment to offspring metabolism"

### Sheet: Oocytes from 50 vs 300 mM NaCl
WT oocytes mRNA seq 300 vs 50 mM NaCl
	alias	baseMean	log2FoldChange	lfcSE	stat	pvalue	padj
WBGene00002016	hsp-16.2	42.3586	-5.88737	0.6158	-9.56053	1.17155e-21	1.92908e-17
WBGene00002018	hsp-16.41	94.3061	-5.03539	0.564871	-8.91423	4.91208e-19	4.04412e-15
WBGene00004902	snf-3	305.728	3.82395	0.440979	8.6715	4.26481e-18	2.34081e-14
WBGene00001778	gst-30	27.3386	-2.09377	0.327638	-6.3905	1.65341e-10	5.44501e-07
WBGene00022111	Y71F9AL.6	36.4438	-1.62923	0.254702	-6.39661	1.58867e-10	5.44501e-07
WBGene00016892	pgph-3	69.3376	3.96716	0.661169	6.00023	1.97044e-09	5.40755e-06
WBGene00000766	coq-6	284.385	0.539102	0.0929455	5.80019	6.6238e-09	1.33962e-05
WBGene00002117	ins-34	25.0503	-1.81172	0.311221	-5.82132	5.83833e-09	1.33962e-05
WBGene00015582	C07H6.9	20.1602	1.97887	0.342166	5.78337	7.32209e-09	1.33962e-05
WBGene00000984	dhs-21	93.2962	2.14485	0.377533	5.68122	1.33737e-08	2.00192e-05
WBGene00017898	F28C10.3	172.464	-1.34236	0.236207	-5.68299	1.32362e-08	2.00192e-05
WBGene00011231	R11A5.3	101.36	-1.78989	0.321331	-5.57023	2.54401e-08	3.49081e-05
WBGene00195050	T22D1.17	36.833	0.957018	0.172736	5.54035	3.01871e-08	3.82355e-05
WBGene00019445	frpr-12	7.92708	-3.26863	0.59317	-5.51044	3.57939e-08	4.20987e-05
WBGene00016539	madd-2	66.8217	-1.30166	0.237817	-5.47336	4.41585e-08	4.84742e-05
WBGene00020028	NA	204.21	-0.969543	0.179161	-5.41156	6.24769e-08	6.42966e-05
WBGene00004860	sma-6	28.8267	-1.65036	0.306602	-5.38273	7.33634e-08	7.1059e-05
WBGene00006640	tsp-14	24.5948	-1.70214	0.320593	-5.30934	1.10022e-07	0.000100645
WBGene00000085	aex-2	13.5027	-2.15212	0.413491	-5.20476	1.94245e-07	0.000168339
WBGene00017658	F21C10.9	66.4199	-1.27968	0.248359	-5.15255	2.56975e-07	0.000208295
WBGene00019188	H11E01.3	72.3027	-1.36743	0.265711	-5.14632	2.65651e-07	0.000208295
WBGene00006618	trt-1	587.938	0.298022	0.0585828	5.08719	3.63409e-07	0.000271995
WBGene00003891	osm-11	38.1288	4.38704	0.868785	5.04963	4.42677e-07	0.000316918
WBGene00015356	tag-278	21.8075	-1.99236	0.396916	-5.01962	5.17748e-07	0.000327894
WBGene00014163	rnh-1.2	304.35	0.466213	0.0928149	5.02304	5.08597e-07	0.000327894
WBGene00009692	F44E5.5	8.10155	-2.18761	0.435477	-5.02347	5.07452e-07	0.000327894
WBGene00195671	R186.9	21.8467	-1.96564	0.400045	-4.91355	8.9443e-07	0.00054547
WBGene00016457	C35E7.5	782.933	-0.475706	0.0991002	-4.80025	1.58465e-06	0.000931887
WBGene00013290	Y57G11A.2	13.6697	-5.3674	1.12186	-4.78437	1.71524e-06	0.000958814
WBGene00012595	Y38E10A.17	41.3208	-4.36196	0.91241	-4.7807	1.7469e-06	0.000958814
WBGene00020354	sgnh-1	9.0289	2.32381	0.489207	4.75016	2.03257e-06	0.00107962
WBGene00000097	aip-1	475.157	-0.595873	0.126808	-4.699	2.61437e-06	0.00134525
WBGene00012087	T27E7.1	40.5173	-7.28303	1.58173	-4.60448	4.13496e-06	0.00206322
WBGene00006635	tsp-9	70.973	-1.83019	0.399837	-4.57734	4.70916e-06	0.00221546
WBGene00167396	21ur-9757	16.3511	-2.13945	0.467385	-4.57748	4.70606e-06	0.00221546
WBGene00014144	ZK899.6	16.9577	2.5633	0.561732	4.56321	5.03772e-06	0.0023042
WBGene00017659	F21C10.10	107.443	-1.73969	0.382484	-4.54839	5.40586e-06	0.00234245
WBGene00011949	T23F6.1	13.3699	-1.65013	0.362395	-4.5534	5.27859e-06	0.00234245
WBGene00011977	T24B8.3	145.704	-0.975909	0.216985	-4.4976	6.87262e-06	0.00290166
WBGene00015704	tiam-1	69.3019	-0.848633	0.189359	-4.48161	7.40824e-06	0.0030496
WBGene00045498	F56F4.8	4.77677	3.00629	0.673449	4.46402	8.04348e-06	0.00323034
WBGene00017423	F13C5.2	122.509	-1.26501	0.290211	-4.35891	1.30709e-05	0.00512441
WBGene00018060	arrd-18	42.5511	-1.2141	0.279509	-4.34368	1.40113e-05	0.00524342
WBGene00011919	T22C1.9	15.9323	-5.18332	1.19292	-4.34506	1.39235e-05	0.00524342
WBGene00003698	nhr-108	11.8622	2.44449	0.564925	4.32711	1.51079e-05	0.00549251
WBGene00009185	pei-1	12.3281	-3.08375	0.713222	-4.32369	1.53441e-05	0.00549251
WBGene00219715	anr-18	442.604	0.469822	0.109053	4.3082	1.64591e-05	0.00567087
WBGene00010759	cysl-2	264.917	-0.736688	0.171035	-4.30723	1.65311e-05	0.00567087
WBGene00019723	fbxc-47	246.144	0.417232	0.0977962	4.26634	1.98703e-05	0.00642363
WBGene00013452	Y67A10A.3	9.05005	-2.96394	0.693704	-4.27263	1.93183e-05	0.00642363
WBGene00013425	ceh-91	392.703	0.49954	0.117096	4.26606	1.98959e-05	0.00642363
WBGene00015521	fipr-16	7.9968	4.22188	0.990787	4.26114	2.03385e-05	0.00644028
WBGene00006056	sss-1	86.6757	-4.02532	0.946684	-4.25203	2.11846e-05	0.00658161
WBGene00019012	F57C9.6	18.6752	1.00727	0.237873	4.23449	2.29074e-05	0.00698505
WBGene00012172	W01B6.5	6.99219	-3.03631	0.717802	-4.23001	2.3368e-05	0.00699595
WBGene00006532	tba-6	62.3207	-2.78774	0.661948	-4.21141	2.53776e-05	0.00746192
WBGene00007756	C27A7.5	607.274	-1.41976	0.338805	-4.19048	2.78367e-05	0.0080414
WBGene00015688	C10G11.8	93.1217	-4.85843	1.16506	-4.17011	3.04458e-05	0.00835535
WBGene00013593	Y87G2A.1	854.31	0.212536	0.0508812	4.17711	2.95236e-05	0.00835535
WBGene00007991	C37A5.7	125.531	0.617975	0.148166	4.17083	3.03489e-05	0.00835535
WBGene00020414	T10E9.4	24.8788	-3.42044	0.822572	-4.15823	3.20723e-05	0.00865743
WBGene00019617	ctsa-2	9.96229	-2.14732	0.517084	-4.15275	3.28498e-05	0.00872428
WBGene00219685	linc-75	13.6437	-2.22621	0.540256	-4.12066	3.77784e-05	0.00987395
WBGene00012592	Y38E10A.14	172.086	-1.8842	0.457677	-4.11688	3.84042e-05	0.00988069
WBGene00219576	anr-13	306.541	0.380468	0.0927199	4.10341	4.07106e-05	0.0103129
WBGene00011307	mpst-7	102.523	-0.582644	0.142279	-4.09508	4.22027e-05	0.0105157
WBGene00013537	NA	37.6109	1.13071	0.276331	4.09188	4.27883e-05	0.0105157
WBGene00003744	nlp-6	9.6297	-1.49624	0.36689	-4.07819	4.53886e-05	0.0108306
WBGene00020187	gsp-4	31.0147	-3.18206	0.780968	-4.07451	4.61118e-05	0.0108306
WBGene00020840	spch-3	38.8026	-4.67735	1.14879	-4.07155	4.67008e-05	0.0108306
WBGene00011066	ztf-15	964.978	0.261115	0.0641099	4.07293	4.64257e-05	0.0108306
WBGene00202399	T22E6.1	87.7946	-0.595031	0.146306	-4.06703	4.76156e-05	0.0108894
WBGene00044539	K09H11.9	12.6655	1.25056	0.308077	4.05926	4.92294e-05	0.0110161
WBGene00044436	Y47G6A.31	123.46	-1.04563	0.257676	-4.05794	4.95078e-05	0.0110161
WBGene00011959	nyn-1	332.471	0.508266	0.125395	4.05332	5.04957e-05	0.0110862
WBGene00022090	Y69A2AR.19	19.7193	-2.29381	0.567324	-4.04321	5.27249e-05	0.0114233
WBGene00001877	his-3	30.3171	-1.10869	0.275769	-4.02035	5.81112e-05	0.0122674
WBGene00015348	C02F5.5	20.8854	-4.67399	1.16243	-4.02087	5.79837e-05	0.0122674
WBGene00011478	T05D4.5	26.3549	-1.96154	0.490502	-3.99905	6.35976e-05	0.0132557
WBGene00001427	fkb-2	552.394	0.540505	0.135312	3.99452	6.48259e-05	0.0133428
WBGene00007619	C15H11.11	88.7014	0.426193	0.106923	3.98599	6.72e-05	0.0136607
WBGene00011274	R53.5	265.805	0.466281	0.117447	3.97014	7.18294e-05	0.0144237
WBGene00013965	ZK287.4	39.7947	1.00891	0.254333	3.9669	7.28142e-05	0.0144453
WBGene00007124	B0250.7	59.9638	-0.865664	0.218636	-3.95938	7.51459e-05	0.0144983
WBGene00004424	rpl-12	1913.61	-0.240952	0.0608842	-3.95755	7.57229e-05	0.0144983
WBGene00004986	spp-1	12.3747	-1.46383	0.36977	-3.95876	7.53407e-05	0.0144983
WBGene00004150	pqn-67	17.9317	-2.11601	0.536065	-3.94729	7.90399e-05	0.0149053
WBGene00012364	zmp-4	61.9054	-1.13398	0.287555	-3.94352	8.02952e-05	0.0149053
WBGene00004959	spe-5	342.633	0.916975	0.232574	3.94272	8.05643e-05	0.0149053
WBGene00019189	H11L12.1	68.4877	-1.50752	0.385233	-3.91327	9.1056e-05	0.0164761
WBGene00009052	ekl-1	1022.99	0.240203	0.0613547	3.91499	9.04071e-05	0.0164761
WBGene00006543	tbx-2	101.577	-0.853427	0.218614	-3.9038	9.46927e-05	0.0169479
WBGene00000512	ckb-2	215.736	-1.02006	0.261781	-3.89662	9.75465e-05	0.017271
WBGene00008062	set-32	402.051	0.267471	0.0688151	3.88681	0.000101571	0.0177923
WBGene00015629	C09B9.4	23.0406	-1.54787	0.400411	-3.86572	0.000110762	0.019198
WBGene00019026	F58A6.9	29.1376	-3.42408	0.891682	-3.84002	0.000123023	0.0211009
WBGene00006611	tre-5	4.19085	2.65997	0.694226	3.83156	0.000127331	0.0216148
WBGene00001726	grl-17	6.42519	2.21502	0.580265	3.81725	0.000134947	0.0222242
WBGene00010846	M04B2.2	219.054	0.627829	0.164414	3.81859	0.000134219	0.0222242
WBGene00004904	snf-5	42.8237	-2.51706	0.659397	-3.81721	0.00013497	0.0222242
WBGene00007934	C34E7.4	35.6025	-2.14974	0.564081	-3.81106	0.000138374	0.0225591
WBGene00014027	tpk-1	76.436	0.678659	0.17855	3.80094	0.000144147	0.0232698
WBGene00013011	snx-14	479.105	-0.496816	0.130821	-3.79769	0.000146054	0.0233487
WBGene00010507	K02E2.6	26.4658	-1.20469	0.317923	-3.78926	0.0001511	0.0236953
WBGene00019313	btb-10	17.9856	-1.4414	0.380209	-3.79108	0.000149992	0.0236953
WBGene00006580	tlp-1	38.4574	-1.0664	0.281705	-3.78551	0.000153392	0.0238279
WBGene00016161	C27D6.3	15.8452	-3.30891	0.876033	-3.77715	0.000158634	0.0244119
WBGene00007574	C14B1.3	297.522	0.473012	0.125327	3.77422	0.000160508	0.0244715
WBGene00004179	NA	154.525	0.733202	0.194395	3.77172	0.000162127	0.0244915
WBGene00009884	F49C12.15	53.2461	-3.35175	0.89119	-3.76098	0.000169246	0.0253346
WBGene00010790	sodh-1	78.0817	3.53991	0.943078	3.75357	0.000174336	0.0256305
WBGene00009069	F23A7.4	678.678	-0.418512	0.111476	-3.75429	0.000173837	0.0256305
WBGene00219326	F36D3.16	14.007	-2.91056	0.776828	-3.74673	0.000179157	0.0259304
WBGene00008784	F14B6.3	64.1661	-1.25126	0.334006	-3.74621	0.000179525	0.0259304
WBGene00016109	C25G6.4	20.3573	-1.38931	0.371129	-3.74347	0.000181495	0.0259869
WBGene00006812	unc-80	110.635	-1.10366	0.29554	-3.73438	0.000188179	0.0267117
WBGene00009321	F32B6.4	16.9977	-2.82012	0.757286	-3.72399	0.0001961	0.0273643
WBGene00006946	prx-10	487.649	0.557013	0.149496	3.72594	0.000194587	0.0273643
WBGene00001760	gst-12	86.2192	-1.146	0.309	-3.70875	0.000208289	0.0288209
WBGene00008074	nkb-2	20.6751	-3.614	0.976825	-3.69974	0.000215822	0.0294632
WBGene00014238	ZK1225.4	5.59036	-2.7584	0.745729	-3.69893	0.00021651	0.0294632
WBGene00011321	fil-1	3.8987	1.94823	0.527274	3.69492	0.000219959	0.0296228
WBGene00014169	ZK945.7	22.2561	-2.65385	0.718538	-3.69339	0.00022128	0.0296228
WBGene00011261	nphp-4	92.3895	1.44944	0.39388	3.67991	0.00023332	0.0309826
WBGene00020674	T22B7.7	27.374	2.78335	0.759027	3.667	0.000245416	0.0323282
WBGene00015526	C06E1.11	26.4853	1.1147	0.304321	3.66293	0.000249348	0.0325854
WBGene00009243	F29C6.1	30.4723	0.930258	0.254385	3.65689	0.000255299	0.0331004
WBGene00021419	eri-5	360.076	0.315029	0.0863942	3.64642	0.000265919	0.0336818
WBGene00021282	set-21	408.672	-0.220464	0.0604485	-3.64713	0.000265182	0.0336818
WBGene00004400	rom-1	204.752	0.676183	0.185349	3.64816	0.000264122	0.0336818
WBGene00012207	W02B12.12	21.2833	-2.81779	0.773545	-3.64269	0.000269799	0.0339123
WBGene00013146	Y53C12B.7	41.4486	0.612541	0.168766	3.62954	0.000283932	0.0354183
WBGene00020403	hrde-4	224.606	-0.337885	0.0931543	-3.62716	0.00028656	0.0354774
WBGene00010900	M28.9	17.9817	-2.52261	0.696354	-3.62261	0.00029165	0.0358381
WBGene00009681	gipc-2	92.9818	-4.02146	1.11122	-3.61895	0.000295802	0.036079
WBGene00219638	anr-29	2.31197	-4.14705	1.14667	-3.61662	0.000298476	0.0361194
WBGene00009948	F52H3.6	23.408	-3.68704	1.01997	-3.61485	0.00030052	0.0361194
WBGene00009424	F35E8.13	22.6226	2.35695	0.653276	3.60789	0.0003087	0.0365719
WBGene00010574	K04H4.5	29.1711	-3.50876	0.972531	-3.60787	0.000308727	0.0365719
WBGene00009924	cfp-1	557.628	-0.21761	0.0604214	-3.60154	0.000316343	0.0372065
WBGene00006375	syp-1	376.812	0.483521	0.13444	3.59657	0.000322445	0.03739
WBGene00007320	C05B5.2	27.7911	-4.76793	1.32545	-3.59721	0.000321654	0.03739
WBGene00013355	gck-3	243.469	0.397896	0.110862	3.5891	0.000331823	0.0382084
WBGene00008235	C50F4.10	8.14831	-4.18946	1.16938	-3.58262	0.000340159	0.0384039
WBGene00008334	sdz-8	7.64075	-1.72589	0.481776	-3.58235	0.000340518	0.0384039
WBGene00020223	T05A7.6	10.6179	-3.3949	0.947048	-3.58472	0.000337446	0.0384039
WBGene00004342	rfs-1	13.8129	1.2139	0.33947	3.57586	0.000349075	0.0391011
WBGene00010177	F57A8.1	142.826	0.603587	0.168998	3.57156	0.000354867	0.0394813
WBGene00015627	C09B9.2	15.0919	-6.1075	1.71255	-3.56632	0.000362028	0.0400078
WBGene00021969	Y57G7A.6	13.6302	-2.5206	0.707422	-3.56308	0.000366527	0.0402349
WBGene00194651	C33D9.13	42.8985	-1.2709	0.35701	-3.55984	0.000371078	0.0404387
WBGene00010265	F58G1.3	9.03788	-3.30353	0.928857	-3.55655	0.000375751	0.0404387
WBGene00021113	gsp-3	28.7183	-2.86564	0.805602	-3.55714	0.000374917	0.0404387
WBGene00019780	M60.4	20.8814	1.34003	0.377612	3.54868	0.000387164	0.0413964
WBGene00015689	spch-2	11.375	-3.14233	0.888329	-3.53735	0.00040416	0.0429348
WBGene00012637	Y38H8A.3	29.0496	-3.1069	0.879119	-3.53411	0.000409145	0.0431858
WBGene00018548	clec-79	15.7812	-3.61168	1.023	-3.53048	0.000414814	0.0435053
WBGene00010679	K08F4.5	6.94944	-5.76657	1.63633	-3.5241	0.000424924	0.0442835
WBGene00009031	F21H7.5	59.7429	-3.68433	1.04648	-3.52068	0.000430448	0.0445771
WBGene00044495	Y54G2A.40	9.3899	-1.38568	0.394142	-3.51569	0.00043862	0.0451395
WBGene00013956	nsph-2	48.2279	-4.80638	1.37042	-3.50724	0.000452775	0.0463068
WBGene00010293	fbxa-108	78.4064	0.92932	0.265326	3.50255	0.000460825	0.0466673
WBGene00003960	pcs-1	249.885	0.267456	0.0763746	3.50189	0.000461968	0.0466673
WBGene00016357	C33F10.11	23.4585	-3.05885	0.874249	-3.49884	0.000467294	0.0469174
WBGene00014247	ZK1307.4	30.097	-2.54522	0.728365	-3.49443	0.00047508	0.0473309
WBGene00020350	T08B2.12	25.7828	-5.30839	1.51973	-3.49297	0.000477676	0.0473309
WBGene00009753	scrm-6	7.47607	-2.75594	0.789294	-3.49166	0.000480036	0.0473309
WBGene00005120	srd-42	6.51263	2.40474	0.690485	3.48268	0.000496417	0.0484551
WBGene00020990	W03D8.9	27.2435	-2.94233	0.845168	-3.48136	0.000498879	0.0484551
WBGene00011401	T03F6.6	20.6932	-2.51931	0.723813	-3.48061	0.000500265	0.0484551
